# Deep phenotypic profiling uncovers cryptic effects of antifilarial drugs

**DOI:** 10.64898/2026.02.12.705610

**Authors:** Kaetlyn T. Ryan, Nathalie Dinguirard, Clair R. Henthorn, Nicolas J. Wheeler, Mostafa Zamanian

## Abstract

The anthelmintics ivermectin, albendazole, and diethylcarbamazine are the backbone of mass drug administration (MDA) campaigns targeting human filariasis, yet their direct effects on parasites are still not fully defined or understood. The clinical effects of these drugs are stage dependent, resulting in effective clearance of circulating microfilariae but only limited activity against adult worms, a pattern that complicates disease surveillance and elimination efforts. Although molecular targets have been identified or proposed for some antifilarial drugs, their precise modes of action remain opaque, and conventional *in vitro* assays of motility or viability have generally failed to reflect pharmacologically relevant effects. There is growing evidence that cryptic phenotypes involving altered host-parasite interactions, including changes in parasite secretions, may help reconcile these discrepancies. Focusing on the causative species of lymphatic filariasis, we used high content imaging and quantitative mass spectrometry to enable deeper phenotypic profiling of drug responses in microfilariae and adult worms exposed to antifilarial compounds. In microfilariae, altered environmental conditions (temperature and salinity) lead to modest ivermectin effects on motility at therapeutic concentrations. In adult parasites, we show that drug responses vary with worm age and that different anthelmintics induce distinct changes in the secretory proteome. This improved phenotypic resolution advances our understanding of drug action in intra-host stages and highlights how antifilarial drugs can alter secretory cargo relevant to the detection of adult parasites that persist after drug treatment.
