## Supplementary material for "Deep phenotypic profiling uncovers cryptic effects of antifilarial drugs": S1 Table

### Sheet: Sheet1
Treatment (Timepoint)	B. pahangi EC50	B. malayi EC50	Combined EC50
IVM (24hr)	3.83e-06	3.02e-06	3.55e-06
iVM (48hr)	3.5e-06	2.7e-06	3.26e-06
IVM + 15µM DEC (24hr)	3.91e-06	2.45e-06	3.41e-06
IVM + 15µM DEC (48hr)	3.44e-06	2.33e-06	2.84e-06
IVM + 30µM DEC (24hr)	3.43e-06	2.19e-06	3.51e-06
IVM + 30µM DEC (48hr)	3.43e-06	2.19e-06	2.77e-06
IVM + 500nM AZS (24hr)	4.87e-06	3.27e-06	4.1e-06
IVM + 500nM AZS (48hr)	4.21e-06	2.81e-06	3.87e-06
IVM + 10µM AZS (24hr)	4.35e-06	3.55e-06	4.17e-06
IVM + 10µM AZS (48hr)	3.91e-06	2.93e-06	3.74e-06
EMO (24hr)	1.61e-07	NA	1.61e-07
EMO (48hr)	8.94e-08	NA	8.94e-08
EMO + 15µM DEC (24hr)	1.07e-07	NA	1.07e-07
EMO + 15µM DEC (48hr)	9.28e-08	NA	9.28e-07
EMO + 30µM DEC (24hr)	1.14e-07	NA	1.14e-07
EMO + 30µM DEC (48hr)	9.01e-08	NA	9.01e-08
