## Supplementary material for "Deep phenotypic profiling uncovers cryptic effects of antifilarial drugs": S2 Tabe

	ncbi_id	proteins	mw	dmso1	dmso2	dmso3	dmso4	dmso5	azs1	azs2	azs3	azs4	azs5	emo1	emo2	emo3	emo4	emo5	ivm1	ivm2	ivm3	ivm4	ivm5	outcyte	score	bm_prot_id	bm_annotation	annotation_id	bm_id	gene_id
1	KAK6105017.1	phosphopyruvate_hydratase	47.5	4140899.923	12261231.86	7036262.834	8184511.751	6327237.328	13740019.63	7946672.165	4701469.271	17169763.96	23162948.71	223812.2898	1231581.401	4495253.712	914777.7224	744743.7183	2271991.734	1206431.949	1352929.522	1935254.903	3591301.727	Intracellular	0.5155	AHI18146.1	phosphopyruvate hydratase	Bma-enol-1	Bm13965	WBGene00234226
2	KAK6102953.1	Triosephosphate_isomerase	27.1	42711270.82	81773055.51	244438885.6	120188076.4	97725521.56	60390649.08	89965080.52	39236424.33	86473624.64	17401295.91	774895.5233	3610611.013	8334787.992	4586359.222	4096484.723	5594993.787	11811461.05	8474227.819	5879269.039	42515625.32	UPS	0.636	XP_001897269.1	Triosephosphate isomerase	Bma-tpi-1	Bm13880	WBGene00234141
3	KAK6104437.1	Peptidase_M28_family_protein	51.7	5031795.646	29076450.14	21706865.36	13112525.61	11603028.68	9944807.442	19210159.08	12191247.35	19663807.23	23221397.55	5064480.57	2248142.111	1537386.456	512133.8416	180616.2662	821197.854	2430729.69	940973.5912	1222951.284	5777634.723	Signal peptide	0.8704	XP_042935025.1	Carboxypeptidase Q	Bm9816	Bm9816	WBGene00230077
4	KAK6110063.1	Glycosyl_hydrolases_31_family_protein	107.6	1915349.056	11708430	4238092.969	3439694.901	3360024.928	1926791.444	1925256.262	1491948.235	4558321.101	3695326.636	1727719.11	1987749.91	951800.4841	1291698.147	813434.4797	472879.1021	844809.9978	229555.8796	1015620.539	1397352.734	UPS	0.5171	XP_042929417.1	BMA-AAGR-2; P-type domain-containing protein	Bma-aagr-2	Bm5229	WBGene00225490
5	KAK6102269.1	Fructose-bisphosphate_aldolase_1	39.5	56507.0835	1835511.636	162361.396	276481.9658	128764.1055	1581526.735	895404.6309	129247.8638	797827.6375	4696105.256	48248.45996	28027.93262	76890.05859	47654.89453	4676.610352	188912.4252	178427.5725	64028.67773	172380.604	235891.0046	Intracellular	0.5514	XP_001894530.1	Fructose-bisphosphate aldolase	Bma-aldo-1	Bm5580	WBGene00225841
6	KAK6104760.1	Lipoprotein_amino_terminal_region_family_protein	361	6164.69165	2270334.511	111486.1467	23672.44287	202844.373	37754.3374	110251.0248	158144.1021	95891.36304	3124675.027	571681.0703	80318.60071	61083.07422	13776.70068	22742.64221	4672.390625	89927.91284	23421.91016	12890.97266	27148.76794	Signal peptide	0.9945	XP_042935375.1	Apolipophorin	Bm14109	Bm14109	WBGene00234370
7	KAK6109028.1	Gamma-glutamyltranspeptidase_family_protein	65.4	2945681.654	5455808.094	3829720.775	9079754.102	2082675.277	2686473.704	2034216.265	1566036.346	7842348.345	2259516.856	74219.53296	79400.7644	230983.0591	59753.75366	45848.12964	206413.7319	331128.4164	102323.6897	309507.7712	1444138.982	Signal peptide	0.896	AAD09400.1	Gamma-glutamyltranspeptidase family protein	Bm5505	Bm5505	WBGene00225766
8	KAK6103426.1	32_kDa_beta-galactoside-binding_lectin	31.9	7683911.297	10744198.06	7142884.344	17096397.02	8587510.495	7920602.956	5980258.519	3844663.446	14192085.16	4428171.278	172166.4143	284114.377	1599012.232	168126.7839	392731.9419	1697999.562	1208762.041	826918.4783	2945184.172	4534925.401	UPS	0.5525	XP_001896448.1	Galectin	Bm4277	Bm4277	WBGene00224538
9	KAK6114332.1	Actin-1	41.8	NA	82726.94043	NA	NA	NA	NA	NA	NA	NA	499631.9053	NA	NA	NA	NA	NA	11623.72754	NA	NA	NA	NA	Intracellular	0.5564	XP_001895795.1	Actin 1, putative; Bm5086; Bm9237, isoform a	Bm5086	Bm5086	WBGene00225347
10	KAK6102514.1	Actin-1	41.8	394577.8665	1798907.08	467684.3252	225198.824	141025.606	194015.7966	228909.2637	302354.9377	630392.812	4282901.984	220704.2463	286316.8042	495273.7317	611381.8118	1148914.484	5131450.457	252305.9409	137419.8438	148500.3359	190730.3726	Intracellular	0.5564	XP_001894819.1	Actin, putative; BMA-ACT-5	Bma-act-5	Bm5544	WBGene00225805
11	KAK6113210.1	Actin-1	41.8	NA	243428.6836	NA	NA	NA	NA	22818.47852	7891.436523	45376.44531	869259.2554	NA	NA	NA	NA	NA	5428.797852	NA	NA	NA	NA	Intracellular	0.5564	XP_001898433.1	Actin 2, putative; Bm9238	Bm9238	Bm9238	WBGene00229499
12	KAK6111358.1	Transthyretin-like_family_protein	15.1	569578.8931	3650297.742	1016597.396	1127391.928	756011.2668	522900.4702	1301667.913	383393.8862	1614213.737	863491.6191	57533.88013	79424.50171	114480.2529	46076.00757	95776.91748	75442.43604	53436.11768	117119.1035	72614.56543	124254.8093	Signal peptide	0.9204	XP_042930294.1	Bm9346	Bma-ttr-17.4	Bm9346	WBGene00229607
13	KAK6102902.1	Protein/nucleic_acid_deglycase_DJ-1	19.8	1198052.1	2203407.698	1844005.579	1639907.283	954755.8066	2297265.628	1329125.319	1226489.53	3083783.796	1853234.036	45328.03491	213316.7471	689675.6313	211583.2817	95039.94604	209489.7711	173929.8782	460595.4672	321704.3035	472321.3943	UPS	0.5918	XP_042933937.1	Bm1804	Bm1804	Bm1804	WBGene00222065
14	KAK6107786.1	hypothetical_protein_QQG55_29590	28.6	82189.53247	11326078.34	861062.8599	867701.2654	1333582.061	435406.4167	611187.4092	327168.0901	1069616.435	4886622.718	86767.58667	96945.28394	201402.8564	51944.40137	4370.047852	144704.5471	240940.3193	41937.92725	217573.5432	900365.4014	Signal peptide	0.9923	XP_042937358.1	Ig-like domain-containing protein	Bm7385	Bm7385	WBGene00227646
15	KAK6101136.1	Phosphatidylethanolamine-binding_family_protein	23.6	222471.7764	4713917.3	373291.6846	839904.1309	451727.7827	504445.0171	548799.5449	267954.9741	1353352.486	1151172.528	42170.68384	32518.44946	153967.7178	97755.729	45477.97559	109063.5381	156429.4292	59809.45605	108237.8223	552077.1543	Signal peptide	0.9881	XP_001899662.2	putative OV16	Bm3952a	Bm3952a	WBGene00224213
16	KAK6102940.1	Superoxide_dismutase__protein	16.3	1520705.55	4948467.975	5099774.11	3601126.661	997691.4536	2150095.948	2714643.618	885548.5806	2347565.314	1597534.463	18992.69409	95899.2627	304987.9119	74203.48633	61304.04761	74331.95215	223627.3086	206966.2458	186157.1226	457856.5768	Intracellular	0.576	XP_042933962.1	Superoxide dismutase	Bm13727	Bm13727	WBGene00233988
17	KAK6103761.1	hypothetical_protein_QQG55_13710	33.1	9989198.104	7224265.441	9881907.912	13154965.97	1294949.354	18042564.18	8777037.358	2678720.635	13198423.23	2012603.83	229276.137	274110.6351	435775.3712	185071.2351	65138.24683	367590.8638	165336.7456	504999.0366	605590.9187	412595.7021	Signal peptide	0.9467	XP_042934535.1	Bm10410	Bm10410	Bm10410	WBGene00230671
18	KAK6104498.1	Galactoside-binding_lectin_family_protein	35.8	186898.8555	2066226.003	140774.1094	129493.584	259781.3789	140859.021	324132.6133	127953.9248	895155.2441	1257083.551	42666.15088	308824.6101	102908.637	81060.35815	64724.72534	74600.85742	112560.8203	59352.83984	119028.7573	128012.8694	Signal peptide	0.9233	XP_001900810.2	Galectin	Bma-lec-5	Bm7648a	WBGene00227909
19	KAK6106045.1	Glucose-6-phosphate_isomerase_domain_protein	99.3	425469.4351	857400.3882	836329.5144	828769.6162	640743.2578	1031193.575	570727.6943	333123.3711	966860.6333	1304086.556	31018.84521	65305.29175	161026.5461	42481.28955	34807.48853	187842.0068	155367.667	104688.2407	159195.0383	372211.6318	Transmembrane	0.6303	CTP82158.1	Glucose-6 phosphate isomerase domain	BMA-GPI-1	Bm13946	WBGene00234207
20	KAK6100326.1	Transthyretin-like_family_protein	21.5	319491.0483	6655100.613	777351.666	1131719.692	494938.0708	967981.4038	755497.1045	320037.4272	1536806.255	1739757.356	48420.93579	139788.6606	146980.0574	53140.79077	69118.71631	135824.3547	237449.4525	72961.59155	89905.08606	241016.844	UPS	0.5312	XP_042932408.1	Bm6282	Bma-ttr-17.1	Bm6282a	WBGene00226543
21	KAK6111846.1	Glycosyl_hydrolase_20_catalytic_domain_family_protein	63.7	NA	1400864.334	110159.3008	22475.88452	260887.8376	8262.127197	129953.7932	71273.73242	148477.9509	1448233.606	73342.37866	43190.50244	32654.00171	5443.563965	2906.352539	14003.45239	7666.755859	NA	14763.75122	154588.1462	Signal peptide	0.8296	XP_042930664.1	Beta-hexosaminidase	Bma-hex-1	Bm5792	WBGene00226053
22	KAK6107330.1	Macrophage_migration_inhibitory_factor_(MIF)_family_protein	12.3	801624.1375	1716914.23	1409820.939	1278157.235	445994.5935	1001399.748	765628.1079	303837.7168	1159895.129	752078.2769	133330.4395	95999.31641	129114.8457	38813.26855	116590.2681	131691.7656	178376.6138	76809.03418	148286.8804	472576.4551	UPS	0.5947	XP_001897136.1	Macrophage migration inhibitory factor homolog	Bma-mif-1	Bm6870	WBGene00227131
23	KAK6112084.1	phosphoglycerate_mutase_(23-diphosphoglycerate-independent)	57.3	225147.5022	890305.7656	544468.3242	445083.0381	490127.2681	775283.1797	473478.1592	297532.0815	964606.3457	1366441.578	20455.99902	57946.91064	566807.4521	31907.63623	28170.66211	49680.44727	139147.6196	131055.5293	122982.6895	274124.7437	Intracellular	0.5005	XP_042930917.1	2,3-bisphosphoglycerate-independent phosphoglycerate mutase	Bma-ipgm-1	Bm13317	WBGene00233578
24	KAK6104378.1	Peptidyl-prolyl_cis-trans_isomerase_CYP19-1	18.5	92594.65137	1559869.029	153819.9609	298103.7358	121449.3882	236188.9277	307031.1597	99662.91016	785827.8027	717971.9194	6529.923096	NA	18123.98218	7181.604736	NA	16696.89941	84904.59473	NA	24670.09082	45142.94043	UPS	0.5522	XP_001902628.1	Peptidyl-prolyl cis-trans isomerase	Bm7143	Bm7143	WBGene00227404
25	KAK6104496.1	32_kDa_beta-galactoside-binding_lectin	31.8	484059.0664	477529.6318	493593.3672	681729.9336	481702.8086	371690.8643	259328.9854	207659.3096	491685.3027	256351.1074	22221.86035	76953.07617	56878.52466	18328.53613	27694.41016	87254.40674	78458.39746	30225.33911	99557.86133	200236.0254	UPS	0.5509	XP_001900812.1	Galectin	Bma-lec-1	Bm6267	WBGene00226528
26	KAK6104200.1	L-lactate_dehydrogenase	35.9	178925.8408	1149223.094	200581.5713	308432.0801	101268.2197	391406.7813	119651.1187	89432.50977	169058.6116	367119.9795	NA	NA	10530.83984	NA	3835.70874	161414.7046	72914.47852	2627.79126	62424.146	103871.6328	UPS	0.615	XP_001900208.2	L-lactate dehydrogenase	Bma-ldh-1	Bm3339a	WBGene00223600
27	KAK6112031.1	14-3-3-like_protein_2_domain_protein	37.8	4139.723145	838318.5278	60177.15967	45714.92407	36413.97876	344672.876	27817.59619	28105.17725	87838.76123	1152709.253	3660.049805	25166.36768	15695.1012	20746.62524	24085.66211	449094.8865	28825.18628	NA	12224.02588	7754.101563	UPS	0.5479	XP_042930810.1	14-3-3-like protein 2, putative; Bm4259, isoform m	Bma-ftt-2.2	Bm4259a	WBGene00224520
28	KAK6107821.1	hypothetical_protein_QQG55_29755	15.4	63385.45459	2044434.773	166035.4189	184198.2246	123760.1499	89853.02539	141775.8699	24737.48877	227045.536	472509.1572	10235.1731	27446.33301	12720.53296	13576.57275	5607.535645	41178.72217	84195.91162	24328.24365	11375.09253	148319.0571	Signal peptide	0.7085	CRZ22512.1	immunogenic protein 3	Bm7564	Bm7564	WBGene00227825
29	KAK6101229.1	Fatty-acid_and_retinol-binding_protein_1	23	NA	1029228.053	29726.26624	9428.21875	152622.5437	14077.82568	25345.22607	18148.05371	67099.92139	757105.6904	9182.115234	29403.3374	NA	1563.639526	13151.06128	48654.89331	38708.24683	1661.93042	19799.96021	156523.478	Transmembrane	0.7686	XP_001899742.2	Fatty-acid and retinol-binding protein 1	Bma-far-1	Bm3146a	WBGene00223407
30	KAK6111801.1	Phosphoglycerate_kinase	44.6	31491.82373	422968.3066	61715.27441	86287.40015	42704.4126	303805.0869	113796.0264	90687.979	235995.5244	532979.9375	NA	3142.345703	10162.0918	3055.210938	5430.562012	53291.35547	15749.33008	6308.348877	9277.922363	25086.82227	Intracellular	0.6574	XP_001891892.1	Phosphoglycerate kinase	Bma-pgk-1	Bm13839	WBGene00234100
31	KAK6108987.1	Cystatin_domain_family_protein	17.8	104842.6802	1397239.93	348880.0273	268647.1953	121187.6357	65731.42969	72039.75488	47323.80615	144124.8438	188594.4473	13802.01318	30277.57544	13450.90332	30867.34888	18297.25781	16204.15625	47697.06934	9960.362061	24086.0791	107586.9268	Signal peptide	0.8772	AAB69857.1	Cystatin cpi-2	Bm10669	Bm10669	WBGene00230930
32	KAK6110092.1	Glutathione_peroxidase_family_protein	25.9	78080.69141	1528555.609	616358.7188	316205.1221	277329.519	381035.7813	270981.406	116253.0142	347972.9673	557266.8135	70065.23242	255995.1538	86473.1543	232702.6108	78892.06641	98682.24414	541185.293	108751.8965	88139.98145	188269.8584	Signal peptide	0.493	XP_001899550.1	Cuticular glutathione peroxidase	Bm2151	Bm2151	WBGene00222412
33	KAK6105893.1	Papain_cysteine_protease_family_protein	42.7	139031.3081	1566236.53	359560.4072	438095.9766	165650.875	115541.1133	130161.6709	63495.06445	202073.7383	240922.6921	17644.14844	39656.98291	50992.49512	46718.37598	34382.73608	16125.20264	99112.10352	NA	107006.3389	109706.2598	Transmembrane	0.9678	XP_042936031.1	Papain family cysteine protease containing protein	Bm12803	Bm12803	WBGene00233064
34	KAK6101042.1	Inorganic_pyrophosphatase_domain_protein	36.9	13174.25879	480095.041	42166.16602	66608.3125	23441.50635	99214.8457	89973.72949	32146.28613	222325.9927	374620.502	6786.90625	19392.75586	18275.58862	25242.43896	7511.826904	7512.891602	25368.28955	6416.696777	41265.02979	49834.89258	Transmembrane	0.4583	XP_001894848.2	inorganic diphosphatase	Bma-pyp-1	Bm13876	WBGene00234137
35	KAK6110167.1	Calsequestrin_family_protein	48.7	50346.25977	2409144.125	3895.136963	68445.07324	215002.5786	1420636.72	32509.91211	84523.3114	123918.303	745617.4375	3915.78418	22120.70117	10921.56201	43735.896	13048.55469	201550.9766	38604.6189	NA	217452.791	29761.69434	Signal peptide	0.5298	XP_001899493.1	Calsequestrin	Bma-csq-1	Bm3959	WBGene00224220
36	KAK6107550.1	Transthyretin-like_family_protein	15.9	NA	1777297.363	18870.90601	662846.8452	29323.61816	17053.31055	80436.97266	4363.543457	46128.28442	1895879.348	15815.46289	5990.138184	2352.411621	NA	NA	6223.469727	1769.049927	NA	346886.3438	8657.405518	Signal peptide	0.9559	XP_042937524.1	Transthyretin-like family protein	Bma-ttr-45	Bm4711	WBGene00224972
37	KAK6104504.1	Thioredoxin-like_family_protein	16.2	67125.83984	1407777.898	62062.67578	94334.05469	29033.85205	205705.8628	145383.4531	65922.10547	895597.0601	1419831.361	NA	19370.05615	14310.97803	6844.230225	4876.055176	31439.07715	28275.05444	55734.78857	12655.27881	54384.26172	UPS	0.636	XP_001900803.1	Thioredoxin, putative	Bm2510	Bm2510	WBGene00222771
38	KAK6110626.1	hypothetical_protein_QQG55_40480	27.4	2432.075439	1067107.664	NA	NA	NA	70184.13306	NA	NA	NA	457429.2266	NA	138236.4958	NA	NA	NA	NA	NA	NA	NA	NA	Signal peptide	0.8143	XP_001899152.1	BMA-NLP-16, isoform b	Bm9628	Bm9628	WBGene00229889
39	KAK6102619.1	hypothetical_protein_QQG55_9175	12.9	46664.28613	514936.6016	49010.28857	82516.29102	46870.05371	62408.02832	79768.66602	20371.98242	207523.0518	149585.0234	7963.275879	10336.96484	8021.491211	2893.787109	4438.354492	9547.015625	13144.13965	4479.844238	NA	33862.59961	Signal peptide	0.9031	XP_042933740.1	Secreted protein	Bm17430	Bm17430	WBGene00268573
40	KAK6108473.1	Melibiase_family_protein	47.7	57806.52441	210117.6719	24713.15723	264333.8047	37354.91309	NA	31424.41846	NA	4489.678711	276906.6875	19967.99976	44131.98047	NA	NA	NA	74094.58301	54794.69531	19350.12695	62492.40625	63998.24512	Signal peptide	0.6468	CDP96119.1	Alpha-galactosidase	Bma-gana-1	Bm5269a	WBGene00225530
41	KAK6103349.1	Transthyretin-like_family_protein	16	11679.11621	453784.6631	39180.53027	34865.86621	32580.34912	36748.87061	39725.65283	12599.99438	105663.5098	119595.8647	7027.445313	14921.19824	NA	NA	NA	4309.470215	7147.747803	3067.440186	NA	17070.08203	Signal peptide	0.8093	XP_001892360.1	BMA-TTR-41; Transthyretin-like family protein	Bma-ttr-41	Bm10781	WBGene00231042
42	KAK6100426.1	Fibronectin_type_III_domain_family_protein	475.8	2963.109375	238259.4961	45528.99805	44126.25928	31655.94873	22120.79639	46852.94922	14485.81543	39819.68506	17327.49463	NA	13330.02124	3090.536377	NA	2542.207764	3002.351563	4468.020996	1758.126099	8368.317383	13134.66504	Signal peptide	0.7744	XP_042932334.1	Fibronectin type III domain containing protein	Bma-let-805	Bm4801a	WBGene00225062
43	KAK6109472.1	Aldo/keto_reductase_family_protein	39.1	47951.09717	289716.9648	132469.8066	166625.4719	112984.6787	143134.2358	123665.8345	73514.40479	243311.9941	516715.5859	NA	3823.587158	26346.43652	11608.96289	7269.064209	20586.90332	22015.12891	13132.80859	21719.51392	63531.16382	UPS	0.6317	XP_001897066.1	oxidoreductase, aldo/keto reductase family protein	Bm9132	Bm9132	WBGene00229393
44	KAK6103501.1	Peptidyl-prolyl_cis-trans_isomerase_B	22.3	10441.02393	127877.8955	46279.74219	34148.75098	31636.72656	175984.9902	146058.5977	109385.832	393974.8359	234183.6602	12545.63379	13753.02856	36582.25684	56355.75977	14480.88745	47831.51709	27542.13696	19972.19556	11523.38672	19157.58887	Signal peptide	0.4444	AAK91501.1	cyclophilin-type peptidylprolyl cis- trans isomerase domain	Bm13780	Bm13780	WBGene00234041
45	KAK6105826.1	translation_elongation_factor_EF-1_subunit_alpha	50.8	26163.01807	42739.93872	84343.56055	37196.99976	36357.64844	15549.72314	26382.47754	57578.0752	35385.02393	17247.98828	22592.77295	64598.24902	27702.54541	59273.77368	48686.36011	428308.9473	27838.87109	19483.78857	46284.47998	23151.5083	UPS	0.5019	XP_001896880.2	Elongation factor 1-alpha	Bm5195	Bm5195	WBGene00225456
46	KAK6109252.1	Cytosolic_motility_family_protein	41.2	6496.055664	288615.2227	NA	NA	3715.141846	15840.57764	5374.353516	NA	44018.59277	32570.00537	NA	NA	11897.14258	NA	140741.6406	193943.3594	NA	NA	NA	NA	Intracellular	0.5362	XP_001893708.2	Bm2657; P40, putative	Bm2657	Bm2657	WBGene00222918
47	KAK6103348.1	Transthyretin-like_family_protein	17.6	11500.6665	1101682.236	24320.60156	59486.88037	41392.24805	29849.37866	81010.97656	46621.47412	107321.4966	181872.3711	5046.395508	NA	NA	NA	7330.691406	3725.511475	18518.68555	NA	5051.866211	28305.75098	Signal peptide	0.7644	XP_042934248.1	Transthyretin-like family protein	Bma-ttr-47	Bm10780	WBGene00231041
48	KAK6104211.1	Heat_shock_cognate_70_kDa_protein	70.3	NA	28139.41992	NA	NA	NA	NA	NA	NA	NA	NA	NA	NA	NA	NA	NA	NA	NA	NA	NA	NA	Intracellular	0.6623	XP_001900197.2	BMA-HSP-1	Bma-hsp-1	Bm3611	WBGene00223872
49	KAK6113340.1	FAD_binding_domain_family_protein	34	8498.827148	140158.7012	12538.04004	6893.222168	29570.18213	41712.64746	13065.36865	4188.202637	103475.3457	77701.06641	NA	NA	NA	NA	NA	7845.928223	15509.73438	NA	3034.656738	8097.304932	Intracellular	0.554	XP_042931662.1	putative FAD-dependent oxidoreductase YEL047C, putative	Bm4209b	Bm4209b	WBGene00224470
50	KAK6100961.1	Annexin_family_protein	36.5	9249.098633	194715.9609	24911.81934	48577.21191	23940.08594	43457.99316	22223.54053	25008.86328	81517.56445	56568.36914	NA	NA	NA	NA	NA	5349.183105	49974.75	NA	6555.737793	18196.22607	UPS	0.5504	XP_042932476.1	Annexin	Bm14250	Bm14250	WBGene00234511
51	KAK6108785.1	Calmodulin	16.8	12982.83301	102100.793	51758.5918	28996.91895	21076.55078	27541.03906	36269.04297	43355.27344	56626.91797	64324.19141	16004.05908	33222.97949	27363.06348	54313.08008	62256.375	217869.0078	22642.0752	11647.23242	15000.12012	13594.87744	UPS	0.5947	XP_001901551.2	Calmodulin	Bma-cmd-1	Bm5901a	WBGene00226162
52	KAK6103636.1	glyceraldehyde-3-phosphate_dehydrogenase_type_I	36.2	286374.625	118721.7813	91589.01953	130825.7188	47129.67383	42302.21484	22639.33398	39947.16211	104568.6484	30578.5791	NA	NA	NA	NA	6781.243652	29329.20117	12418.45264	NA	11420.40918	48947.32227	UPS	0.6028	XP_001899849.1	Glyceraldehyde-3-phosphate dehydrogenase	Bm5699	Bm5699	WBGene00225960
53	KAK6110649.1	Aldo/keto_reductase_family_protein	33.8	NA	5123.519531	NA	66595.65625	NA	5296.145996	NA	NA	NA	93254.67773	NA	NA	NA	NA	NA	NA	NA	NA	NA	NA	UPS	0.5544	XP_001899136.1	Aldo_ket_red domain-containing protein	Bm4305	Bm4305	WBGene00224566
54	KAK6112259.1	Ubiquitin	34.2	11122.33496	120258.8301	23128.48047	28212.38184	10427.9375	38627.22266	25757.16406	7608.794434	28056.38477	35206.37109	12212.21191	NA	NA	36954.12842	NA	20451.82813	31524.94995	14218.20996	4670.617676	4021.262939	UPS	0.534	CDP91930.1	BMA-UBQ-1, isoform c	BMA-UBQ-1	BMA-UBQ-1	WBGene00223651
55	KAK6102900.1	Tubulin_beta-4B_chain	50.9	NA	6711.452148	5102.208008	NA	NA	48019.2207	24000.33984	47069.30566	32710.31299	30921.19922	38082.54346	35420.62012	32698.18262	25355.67139	26735.96484	169050.7539	6930.318848	7181.259277	NA	NA	Intracellular	0.6725	XP_001893005.2	Tubulin beta chain	Bm9698	Bm9698	WBGene00229959
56	KAK6100325.1	Transthyretin-like_family_protein	15.7	NA	24318.98828	NA	2736.495361	NA	NA	8691.386719	NA	3088.881104	6970.70166	NA	NA	NA	NA	NA	NA	NA	NA	NA	NA	Signal peptide	0.8296	XP_042932410.1	Bm9052	Bma-ttr-17.3	Bm9052	WBGene00229313
57	KAK6101069.1	Major_sperm_protein_isoform_beta	14.4	NA	619905.9063	18078.10547	12875.18066	7557.726563	11227.65918	11653.51074	20351.53369	40347.90869	17999.33716	NA	NA	NA	NA	NA	NA	NA	NA	NA	NA	Intracellular	0.9343	XP_001894184.1	Major sperm protein	Bm5393	Bm5393	WBGene00225654
58	KAK6110578.1	Detyrosinated_tubulin_alpha-1A_chain	49.8	NA	6180.887207	NA	4935.291504	NA	NA	NA	10477.7959	5366.652832	6580.474365	5167.011719	5461.244141	5285.5625	9073.487305	12160.53613	154293.2305	NA	NA	NA	NA	Intracellular	0.5675	XP_001899189.1	Tubulin alpha chain	Bm2748	Bm2748	WBGene00223009
59	KAK6106571.1	Sperm-specific_class_P_protein_19_domain_protein	15.1	NA	372579.0156	NA	5326.415527	NA	12488.33691	17510.10742	34206.65723	105188.6836	34002.13379	NA	NA	NA	NA	4145.216797	NA	NA	NA	NA	NA	UPS	0.5129	XP_001902609.1	Major sperm protein	Bm2957	Bm2957	WBGene00223218
60	KAK6113152.1	Integrin_beta_chain_family_protein	56.1	65978.61963	99223.01465	NA	5995.20752	NA	NA	34028.23157	2369.198486	18436.36865	178512.3047	36970.39551	43244.20703	29378.5957	NA	2269.599121	50732.97656	39059.73779	NA	NA	NA	Transmembrane	0.5812	XP_042931561.1	EGF-like domain containing protein	Bm1972	Bm1972	WBGene00222233
61	KAK6100719.1	MSP_(Major_sperm_protein)_domain_family_protein	11.8	NA	48515.16406	NA	NA	NA	NA	4501.592285	11456.6416	13506.92871	11646.91113	NA	NA	NA	NA	NA	NA	NA	NA	NA	NA	UPS	0.5982	XP_001894841.1	Bm4411; Major sperm protein 3, putative	Bm4411	Bm4411	WBGene00224672
62	KAK6102392.1	Core_histone_H2A/H2B/H3/H4_family_protein	11.4	NA	2504.739502	6062.980469	4887.009277	NA	NA	NA	2721.128906	NA	4923.597168	NA	3653.441895	NA	24642.021	30204.51758	123039.6484	NA	NA	NA	NA	Intracellular	0.9345	XP_001892005.1	Histone H4	Bm4112	Bm4112	WBGene00224373
63	KAK6112052.1	transaldolase	36.1	NA	96365.33008	NA	6706.033691	5304.362793	41149.51074	12007.73242	9996.133789	45814.99805	126376.1172	NA	NA	21128.49414	NA	NA	NA	NA	NA	NA	5536.128906	UPS	0.5522	XP_042930942.1	Transaldolase	Bma-tald-1	Bm13980	WBGene00234241
64	KAK6114221.1	hypothetical_protein_QQG55_55070	28.6	27498.7793	110184.8945	84429.40039	51551.04297	40115.21875	49816.05469	27268.71289	23633.86035	54420.15039	17703.34082	19713.34082	NA	4698.682129	22022.74512	12079.69165	23801.89404	44080.10156	NA	22849.10742	28876.13574	Intracellular	0.5701	XP_042931827.1	IgGFc_binding domain-containing protein	Bm18072	Bm18072	WBGene00269212
65	KAK6105175.1	A-macroglobulin_complement_component_family_protein	167.2	13862.19824	23829.37891	NA	4682.064941	6444.782715	17586.33984	NA	9846.61084	NA	34390.20166	NA	NA	6601.620605	4847.236816	8819.304688	NA	NA	9080.945313	NA	5545.608887	Signal peptide	0.6272	XP_042935743.1	Bm7452, isoform a	Bma-tep-1	Bm11471a	WBGene00231732
66	KAK6110388.1	Ion_channel_family_protein	33.2	189728179.3	180860429.2	217449209.6	206910294.6	210943297.6	143991320.1	180756112.9	230659046.8	238468920.2	174041740.2	209103569.4	220613813.8	198986335.6	225048920.9	203813185.7	257717916.6	179014611.3	225803606.6	173899494.4	168425492.6	Transmembrane	0.9128	XP_001899321.1	Ion_trans_2 domain-containing protein	Bm1752	Bm1752	WBGene00222013
67	KAK6104721.1	hypothetical_protein_QQG55_17370	24.9	NA	37689.71875	NA	NA	NA	NA	NA	NA	33476.89453	5252.382324	NA	NA	NA	NA	NA	NA	NA	NA	NA	NA	Signal peptide	0.9318	XP_042935195.1	Bm7779	Bm7779	Bm7779	WBGene00228040
68	KAK6113425.1	Heat_shock_70_kDa_protein_C	74.5	7089.947266	58854.20703	28545.125	12151.95337	8451.306641	13664.6123	5408.524414	10419.6189	12197.76172	17529.67578	7771.797363	22380.73438	4335.299805	12778.67578	12955.36572	83926.59375	21412.2793	NA	6179.574707	NA	Signal peptide	0.9761	CRZ23652.1	Heat shock protein 70 family	Bm13661	Bm13661	WBGene00233922
69	KAK6110078.1	Lectin_C-type_domain_family_protein	63.1	NA	144169.0781	NA	NA	NA	27284.87109	15323.04199	NA	13221.26172	4671.390625	NA	NA	NA	NA	NA	NA	NA	NA	NA	NA	Signal peptide	0.7286	XP_042929434.1	C-type lectin domain-containing protein	Bm5701	Bm5701	WBGene00225962
70	KAK6111395.1	Histone_H2B_type_1-L	16.9	11676.83789	14322.96826	31985.72021	24538.26123	7444.790527	10704.70801	6233.950684	20711.21484	32979.06543	36771.4585	2760.044434	4468.099609	7511.183594	239010.1709	135332.1914	539740.1958	3513.921143	2780.473633	NA	2183.746338	Intracellular	0.9345	CRZ22520.1	Histone H2B	Bm8720	Bm8720	WBGene00228981
71	KAK6104222.1	Intermediate_filament_protein_A	64.4	NA	NA	NA	NA	NA	NA	NA	NA	NA	NA	NA	NA	NA	NA	NA	NA	NA	NA	NA	NA	Intracellular	0.8798	XP_042934886.1	BMA-IFB-1, isoform b; Cytoplasmic intermediate filament protein, putative	Bma-ifb-1	Bm3256a	WBGene00223517
72	KAK6100438.1	hypothetical_protein_QQG55_0655	97.6	27759.98047	NA	23420.1875	NA	20638.30664	NA	11698.1084	16438.85352	19838.05078	10397.44043	NA	21405.46289	85451.57813	37245.33594	NA	NA	NA	19925.70508	24659.93555	19737.16992	Intracellular	0.8798	CDQ06014.1	PH domain-containing protein	Bma-pat-12	Bm5820	WBGene00226081
73	KAK6105061.1	Laminin_B_(Domain_IV)_family_protein	125	20375.38379	115923.668	14009.85205	39683.69531	14199.5918	7349.878418	5854.151367	11571.35742	46602.83203	44136.98047	5101.63623	NA	5752.832275	2258.664307	NA	2440.40332	2677.216553	NA	3647.295898	3284.728516	Intracellular	0.5739	XP_042935238.1	UNC-52/Perlecan, putative	Bma-unc-52	Bm8494	WBGene00228755
74	KAK6103072.1	hypothetical_protein_QQG55_11065	156.9	4907683.43	5567868.523	7659775.773	6141401.555	5503686.477	4518031.594	4861450.188	6547045.75	6567162.711	1951761.566	4448546.992	6602675.078	5433000.723	5304279.094	5012844.375	4343206.672	6345132.758	5645420.344	7315366.906	5831590.531	Intracellular	0.5477	XP_042934067.1	Rap/ran-GAP family protein	Bm12213	Bm12213	WBGene00232474
75	KAK6102825.1	ML_domain_family_protein	18.8	NA	62671.46875	NA	NA	NA	NA	NA	NA	NA	32659.07617	NA	NA	NA	NA	NA	NA	NA	NA	NA	NA	Signal peptide	0.7014	XP_001898567.2	BMA-HEH-1	Bma-heh-1	Bm10246	WBGene00230507
76	KAK6104497.1	Peptidyl-prolyl_cis-trans_isomerase	18.5	NA	21826.27539	NA	3800.203369	NA	5707.601563	2586.366699	NA	14301.48535	13893.2207	NA	NA	NA	NA	NA	NA	NA	NA	NA	NA	UPS	0.6161	XP_001900811.1	Peptidyl-prolyl cis-trans isomerase	Bm9806	Bm9806	WBGene00230067
77	KAK6102390.1	Histone_H2A_domain_protein	18.2	10796.25391	7902.285645	59293.09375	13457.05762	8537.246094	NA	4373.270996	11612.43848	18601.18945	21307.62695	6663.638672	19832.26758	26859.14258	71212.35156	88782.98438	407082.2188	NA	NA	NA	NA	Intracellular	0.9344	XP_001892003.1	Histone H2A	Bm7650	Bm7650	WBGene00227911
78	KAK6113345.1	glutathione-disulfide_reductase	50.2	35625.5752	53877.68164	57716.70117	57861.72461	30964.28613	44396.89258	30865.66699	10924.80762	63582.78125	44866.47656	NA	NA	NA	NA	NA	NA	NA	10299.13086	NA	4713.041016	Intracellular	0.5635	XP_001892443.2	Glutathione reductase	Bma-gsr-1	Bm2794a	WBGene00223055
79	KAK6107050.1	hypothetical_protein_QQG55_26680	42.4	NA	81951.85156	NA	NA	NA	11381.55957	NA	NA	NA	NA	NA	NA	NA	NA	NA	NA	NA	NA	NA	NA	Transmembrane	0.8983	XP_042937041.1	Activin_recp domain-containing protein	Bm8327	Bm8327	WBGene00228588
80	KAK6102749.1	Immunoglobulin_I-set_domain_family_protein	22.4	6903.037109	47630.54688	7541.376953	7733.163086	3344.760742	92038.0625	12143.30664	3778.76123	38856.66016	39235.78906	NA	5160.439453	NA	NA	NA	NA	4672.26709	NA	NA	3233.754639	UPS	0.6175	XP_001898507.1	Ig-like domain-containing protein	Bma-zig-12	Bm5235	WBGene00225496
81	KAK6103011.1	cytidine_deaminase	14.3	NA	NA	6637.498535	8427.19043	NA	52340.58203	9046.791992	NA	15968.42969	47928.47656	NA	NA	6304.760742	3211.700439	NA	NA	NA	10771.3623	2294.208008	2703.613525	UPS	0.5399	XP_001893761.2	Cytidine deaminase	Bm8594	Bm8594	WBGene00228855
82	KAK6113121.1	hypothetical_protein_QQG55_50370	19.7	NA	186116.5781	NA	NA	NA	NA	NA	NA	NA	NA	NA	NA	NA	NA	NA	NA	NA	NA	NA	NA	Transmembrane	0.8025	XP_042931542.1	Uncharacterized protein	Bm13388a	Bm13388a	WBGene00233649
83	KAK6107933.1	Endonuclease/Exonuclease/phosphatase_family_protein	39.1	NA	23890.45508	7084.067871	8362.664063	NA	10427.15039	8269.570313	6352.873535	20978.0625	20256.38477	NA	NA	NA	NA	NA	NA	NA	NA	NA	NA	Signal peptide	0.6668	XP_042937248.1	Endo/exonuclease/phosphatase domain-containing protein	Bm3374	Bm3374	WBGene00223635
84	KAK6100951.1	Transthyretin-like_family_protein	16.1	18326.7832	36005.26953	NA	NA	11112.21094	4390.254395	NA	NA	4902.59082	54097.17969	NA	NA	NA	NA	NA	NA	NA	NA	NA	NA	Signal peptide	0.6011	XP_001896771.1	Bm2684; Hypothetical UPF0205 protein C40H1.5 in chromosome III, putative	Bma-ttr-5.1	Bm2684	WBGene00222945
85	KAK6113336.1	FAD_binding_domain_family_protein	27.1	6751.397461	33861.99219	11893.31738	7080.234863	5554.120605	7490.390137	9846.869629	8229.086182	22690.15234	27303.43457	4465.95459	9630.105469	8732.216797	12043.19434	10328.12988	5435.550293	7261.07666	3075.561035	8510.400391	4761.918945	Signal peptide	0.9322	XP_042931662.1	putative FAD-dependent oxidoreductase YEL047C, putative	Bm4209b	Bm4209b	WBGene00224470
86	KAK6113144.1	FERM_C-terminal_PH-like_domain_family_protein	144.9	68080.77344	264213.1563	278945.3594	275009.9688	397052.5078	185757.875	178381.7969	197018.625	175423.875	57110.34766	197544.7734	274178.8438	240176.8438	299017.2656	208936.0781	245712.9375	228484.8516	229389.5391	108377.1621	385273.0703	Intracellular	0.7186	XP_042931557.1	Moesin/ezrin/radixin homolog 1	Bma-frm-3	Bm4622a	WBGene00224883
87	KAK6101086.1	Myb-like_DNA-binding_domain_family_protein	212.1	113094.6797	157103.1406	234795.3281	116845.3672	68168.74219	80354.8125	157230.0469	262253.9063	154353.4375	42940.29297	99775.3125	125291.3984	291885.4375	144154.6875	428027.3438	358939.625	154442.6406	135961.6406	91020.80469	135611.625	Intracellular	0.7336	CDP92626.1	Bm9098	Bm9098	Bm9098	WBGene00229359
88	KAK6102692.1	Calreticulin	47.4	8151.236328	24036.16602	7605.999023	13632.53223	15363.05371	13187.56445	7769.710449	NA	27375.10156	49242.00781	NA	NA	7095.623535	NA	NA	NA	NA	NA	NA	3169.471436	Signal peptide	0.9966	XP_042933798.1	Calreticulin	Bma-crt-1	Bm6412a	WBGene00226673
