## Supplementary material for "Deep phenotypic profiling uncovers cryptic effects of antifilarial drugs": S3 Table

ncbi_id	proteins	bm_prot_id	bm_annotation	annotation_id	bm_id	gene_id	logFC.azs	pvalue.azs	FDR.azs	logFC.emo	pvalue.emo	FDR.emo	logFC.ivm	pvalue.ivm	FDR.ivm
KAK6105017.1	phosphopyruvate_hydratase	AHI18146.1	phosphopyruvate hydratase	Bma-enol-1	Bm13965	WBGene00234226	0.945967553068481	0.0321139240506329	0.2	0.230237373233656	0.711544303797468	0.785714285714286	0.353680945336691	0.143835443037975	0.34375
KAK6102953.1	Triosephosphate_isomerase	XP_001897269.1	Triosephosphate isomerase	Bma-tpi-1	Bm13880	WBGene00234141	-0.677167237582879	0.143867088607595	0.555555555555556	-2.38018110885886	0.004	0	-1.40750017661757	0.0121455696202532	0
KAK6104437.1	Peptidase_M28_family_protein	XP_042935025.1	Carboxypeptidase Q	Bm9816	Bm9816	WBGene00230077	0.489608358698536	0.250778481012658	0.558823529411765	-0.612754886668739	0.538949367088608	0.640625	-0.842420447689868	0.0409746835443038	0.125
KAK6110063.1	Glycosyl_hydrolases_31_family_protein	XP_042929417.1	BMA-AAGR-2; P-type domain-containing protein	Bma-aagr-2	Bm5229	WBGene00225490	-0.492825593984172	0.165848101265823	0.558823529411765	1.69068172627871	0.0121075949367089	0	-0.186632351240167	0.65373417721519	0.901639344262295
KAK6102269.1	Fructose-bisphosphate_aldolase_1	XP_001894530.1	Fructose-bisphosphate aldolase	Bma-aldo-1	Bm5580	WBGene00225841	1.94266356798657	0.0121012658227848	0.142857142857143	-0.0839617702578614	0.916810126582278	0.924050632911392	1.49888427374868	0.00398101265822785	0
KAK6104760.1	Lipoprotein_amino_terminal_region_family_protein	XP_042935375.1	Apolipophorin	Bm14109	Bm14109	WBGene00234370	0.753391403405828	0.549810126582278	0.767857142857143	1.76547825570366	0.216120253164557	0.3	-0.542399213043277	0.693310126582279	0.901639344262295
KAK6109028.1	Gamma-glutamyltranspeptidase_family_protein	AAD09400.1	Gamma-glutamyltranspeptidase family protein	Bm5505	Bm5505	WBGene00225766	-0.466902436549457	0.297677215189873	0.621621621621622	-2.31721040489481	0.00110126582278481	0	-1.28887128242519	0.0146139240506329	0.0833333333333333
KAK6103426.1	32_kDa_beta-galactoside-binding_lectin	XP_001896448.1	Galectin	Bm4277	Bm4277	WBGene00224538	-0.344116748674292	0.33253164556962	0.630434782608696	-1.56750503220559	0.0146835443037975	0.0357142857142857	-0.0452385642318553	0.918189873417722	0.948717948717949
KAK6114332.1	Actin-1	XP_001895795.1	Actin 1, putative; Bm5086; Bm9237, isoform a	Bm5086	Bm5086	WBGene00225347	NA	NA	NA	NA	NA	NA	NA	NA	NA
KAK6102514.1	Actin-1	XP_001894819.1	Actin, putative; BMA-ACT-5	Bma-act-5	Bm5544	WBGene00225805	0.379053473447126	0.653892405063291	0.825396825396825	3.31033625247054	0.00258227848101266	0	2.04110312742394	0.0876012658227848	0.272727272727273
KAK6113210.1	Actin-1	XP_001898433.1	Actin 2, putative; Bm9238	Bm9238	Bm9238	WBGene00229499	1.9434483126254	0.640759493670886	0.825396825396825	3.36245104465886	0.173626582278481	0.234042553191489	5.44866624570176	0.135462025316456	0.34375
KAK6111358.1	Transthyretin-like_family_protein	XP_042930294.1	Bm9346	Bma-ttr-17.4	Bm9346	WBGene00229607	-0.502534029178655	0.19343670886076	0.558823529411765	-0.958524910251342	0.0305886075949367	0.0357142857142857	-1.58676339769357	0.000240506329113924	0
KAK6102902.1	Protein/nucleic_acid_deglycase_DJ-1	XP_042933937.1	Bm1804	Bm1804	Bm1804	WBGene00222065	0.384680541848709	0.249006329113924	0.558823529411765	0.0880299414616665	0.882715189873418	0.897435897435897	0.0479469135445107	0.924632911392405	0.948717948717949
KAK6107786.1	hypothetical_protein_QQG55_29590	XP_042937358.1	Ig-like domain-containing protein	Bm7385	Bm7385	WBGene00227646	-0.233600165224175	0.800784810126582	0.91304347826087	-1.25663376891641	0.28346835443038	0.37037037037037	-0.159912785783977	0.881	0.948717948717949
KAK6101136.1	Phosphatidylethanolamine-binding_family_protein	XP_001899662.2	putative OV16	Bm3952a	Bm3952a	WBGene00224213	-0.124197182243869	0.767354430379747	0.897058823529412	-0.521062530149717	0.377253164556962	0.474576271186441	-0.117771210959454	0.827443037974684	0.948717948717949
KAK6102940.1	Superoxide_dismutase__protein	XP_042933962.1	Superoxide dismutase	Bm13727	Bm13727	WBGene00233988	-0.510346164225762	0.253424050632911	0.558823529411765	-1.9634961405026	0.00625316455696203	0	-1.46092116792744	0.00617088607594937	0
KAK6103761.1	hypothetical_protein_QQG55_13710	XP_042934535.1	Bm10410	Bm10410	Bm10410	WBGene00230671	0.178889461105708	0.835905063291139	0.916666666666667	-1.62281095603798	0.0413037974683544	0.0666666666666667	-1.66083337562134	0.0399113924050633	0.125
KAK6104498.1	Galactoside-binding_lectin_family_protein	XP_001900810.2	Galectin	Bma-lec-5	Bm7648a	WBGene00227909	0.278527666518457	0.65923417721519	0.825396825396825	1.24314723122942	0.0834493670886076	0.108108108108108	0.467654014065577	0.374886075949367	0.652173913043478
KAK6106045.1	Glucose-6-phosphate_isomerase_domain_protein	CTP82158.1	Glucose-6 phosphate isomerase domain	BMA-GPI-1	Bm13946	WBGene00234207	0.0774810369432792	0.869063291139241	0.932432432432432	-0.722762630458572	0.162810126582278	0.222222222222222	0.18394392013256	0.679018987341772	0.901639344262295
KAK6100326.1	Transthyretin-like_family_protein	XP_042932408.1	Bm6282	Bma-ttr-17.1	Bm6282a	WBGene00226543	-0.135732044954672	0.735006329113924	0.897058823529412	-0.594745934449659	0.227354430379747	0.307692307692308	-0.648393004948183	0.100772151898734	0.291666666666667
KAK6111846.1	Glycosyl_hydrolase_20_catalytic_domain_family_protein	XP_042930664.1	Beta-hexosaminidase	Bma-hex-1	Bm5792	WBGene00226053	2.92579537839104	0.387367088607595	0.630434782608696	3.13462189903217	0.346272151898734	0.431034482758621	-0.347900316909614	0.940753164556962	0.948717948717949
KAK6107330.1	Macrophage_migration_inhibitory_factor_(MIF)_family_protein	XP_001897136.1	Macrophage migration inhibitory factor homolog	Bma-mif-1	Bm6870	WBGene00227131	-0.506898380236262	0.25446835443038	0.558823529411765	-0.429099757564831	0.530816455696203	0.640625	-0.43008397548072	0.270240506329114	0.51219512195122
KAK6112084.1	phosphoglycerate_mutase_(23-diphosphoglycerate-independent)	XP_042930917.1	2,3-bisphosphoglycerate-independent phosphoglycerate mutase	Bma-ipgm-1	Bm13317	WBGene00233578	0.452881534203691	0.186025316455696	0.558823529411765	-0.15049776468009	0.855303797468354	0.883116883116883	0.183654464662766	0.709772151898734	0.903225806451613
KAK6104378.1	Peptidyl-prolyl_cis-trans_isomerase_CYP19-1	XP_001902628.1	Peptidyl-prolyl cis-trans isomerase	Bm7143	Bm7143	WBGene00227404	0.568404751605588	0.15453164556962	0.558823529411765	-6.95721654051476	0.0512721518987342	0.0857142857142857	-3.74844567001449	0.0885253164556962	0.272727272727273
KAK6104496.1	32_kDa_beta-galactoside-binding_lectin	XP_001900812.1	Galectin	Bma-lec-1	Bm6267	WBGene00226528	-0.891393178582778	0.234772151898734	0.558823529411765	-1.12290426903829	0.150879746835443	0.209302325581395	-0.635871829080759	0.387943037974684	0.652173913043478
KAK6104200.1	L-lactate_dehydrogenase	XP_001900208.2	L-lactate dehydrogenase	Bma-ldh-1	Bm3339a	WBGene00223600	-0.354895807642094	0.520474683544304	0.745454545454545	-9.91928043086468	0.00669620253164557	0	-0.470825111789646	0.140569620253165	0.34375
KAK6112031.1	14-3-3-like_protein_2_domain_protein	XP_042930810.1	14-3-3-like protein 2, putative; Bm4259, isoform m	Bma-ftt-2.2	Bm4259a	WBGene00224520	1.22140355221125	0.225848101265823	0.558823529411765	0.704963874247699	0.509848101265823	0.629032258064516	-1.8261729367936	0.549411392405063	0.826923076923077
KAK6107821.1	hypothetical_protein_QQG55_29755	CRZ22512.1	immunogenic protein 3	Bm7564	Bm7564	WBGene00227825	-0.956068309246939	0.0425379746835443	0.2	-1.80819254809232	0.0034746835443038	0	-0.695893853691974	0.2135	0.457142857142857
KAK6101229.1	Fatty-acid_and_retinol-binding_protein_1	XP_001899742.2	Fatty-acid and retinol-binding protein 1	Bma-far-1	Bm3146a	WBGene00223407	2.83991553123014	0.382037974683544	0.630434782608696	1.4234088700747	0.75396835443038	0.819444444444444	4.01979066544357	0.247088607594937	0.487179487179487
KAK6111801.1	Phosphoglycerate_kinase	XP_001891892.1	Phosphoglycerate kinase	Bma-pgk-1	Bm13839	WBGene00234100	1.42350394693163	0.000955696202531646	0	-3.82085882816515	0.153373417721519	0.209302325581395	-0.372756867118103	0.546183544303797	0.826923076923077
KAK6108987.1	Cystatin_domain_family_protein	AAB69857.1	Cystatin cpi-2	Bm10669	Bm10669	WBGene00230930	-1.80303787178785	9.49367088607595e-05	0	-1.45171488312698	0.0059746835443038	0	-1.61527496689944	0.0080506329113924	0
KAK6110092.1	Glutathione_peroxidase_family_protein	XP_001899550.1	Cuticular glutathione peroxidase	Bm2151	Bm2151	WBGene00222412	-0.362644792286982	0.37053164556962	0.630434782608696	1.33342007937503	0.0437088607594937	0.0666666666666667	0.887522242253663	0.112556962025316	0.32
KAK6105893.1	Papain_cysteine_protease_family_protein	XP_042936031.1	Papain family cysteine protease containing protein	Bm12803	Bm12803	WBGene00233064	-1.56847707228446	0.000284810126582278	0	-0.986018189954461	0.023879746835443	0.0357142857142857	-3.98890316270406	0.228335443037975	0.487179487179487
KAK6101042.1	Inorganic_pyrophosphatase_domain_protein	XP_001894848.2	inorganic diphosphatase	Bma-pyp-1	Bm13876	WBGene00234137	1.05663100003306	0.016626582278481	0.142857142857143	0.317675062586547	0.634208860759494	0.757575757575758	0.176281238779215	0.810164556962025	0.948717948717949
KAK6110167.1	Calsequestrin_family_protein	XP_001899493.1	Calsequestrin	Bma-csq-1	Bm3959	WBGene00224220	1.01736017259523	0.514253164556962	0.740740740740741	-0.443592409654858	0.768759493670886	0.821917808219178	-1.76987234158105	0.644981012658228	0.901639344262295
KAK6107550.1	Transthyretin-like_family_protein	XP_042937524.1	Transthyretin-like family protein	Bma-ttr-45	Bm4711	WBGene00224972	2.42883784997303	0.514594936708861	0.740740740740741	0.788199066056571	0.853892405063291	0.883116883116883	1.58548086586539	0.742569620253165	0.921875
KAK6104504.1	Thioredoxin-like_family_protein	XP_001900803.1	Thioredoxin, putative	Bm2510	Bm2510	WBGene00222771	1.34474778009962	0.056253164556962	0.25	-3.85405075211536	0.160240506329114	0.222222222222222	-0.125798296908485	0.895772151898734	0.948717948717949
KAK6110626.1	hypothetical_protein_QQG55_40480	XP_001899152.1	BMA-NLP-16, isoform b	Bm9628	Bm9628	WBGene00229889	NA	NA	NA	NA	NA	NA	NA	NA	NA
KAK6102619.1	hypothetical_protein_QQG55_9175	XP_042933740.1	Secreted protein	Bm17430	Bm17430	WBGene00268573	0.00261852785829397	0.995708860759494	1	-0.753179306667448	0.127208860759494	0.184210526315789	-3.50038170455282	0.282898734177215	0.523809523809524
KAK6108473.1	Melibiase_family_protein	CDP96119.1	Alpha-galactosidase	Bma-gana-1	Bm5269a	WBGene00225530	-6.82091228373608	0.0680949367088608	0.294117647058824	-2.65600402317641	0.469474683544304	0.590163934426229	4.35794146495849	0.019373417721519	0.0833333333333333
KAK6103349.1	Transthyretin-like_family_protein	XP_001892360.1	BMA-TTR-41; Transthyretin-like family protein	Bma-ttr-41	Bm10781	WBGene00231042	0.377331627671216	0.511670886075949	0.740740740740741	-2.39367903100081	0.466607594936709	0.583333333333333	-0.271258578459102	0.939183544303797	0.948717948717949
KAK6100426.1	Fibronectin_type_III_domain_family_protein	XP_042932334.1	Fibronectin type III domain containing protein	Bma-let-805	Bm4801a	WBGene00225062	0.12965019095301	0.899006329113924	0.946666666666667	-1.24652928856213	0.671493670886076	0.776119402985075	1.11438967672344	0.583183544303797	0.851851851851852
KAK6109472.1	Aldo/keto_reductase_family_protein	XP_001897066.1	oxidoreductase, aldo/keto reductase family protein	Bm9132	Bm9132	WBGene00229393	0.367066325646718	0.421987341772152	0.6875	-4.02927961525078	0.152905063291139	0.209302325581395	-0.695212678041996	0.261860759493671	0.5
KAK6103501.1	Peptidyl-prolyl_cis-trans_isomerase_B	AAK91501.1	cyclophilin-type peptidylprolyl cis- trans isomerase domain	Bm13780	Bm13780	WBGene00234041	2.23281266568895	0.000189873417721519	0	1.52100183813587	0.0288101265822785	0.0357142857142857	0.91151053110425	0.0453164556962025	0.176470588235294
KAK6105826.1	translation_elongation_factor_EF-1_subunit_alpha	XP_001896880.2	Elongation factor 1-alpha	Bm5195	Bm5195	WBGene00225456	-0.748651608075987	0.47220253164557	0.72	2.2621267067606	0.0179430379746835	0.0357142857142857	1.83991363763024	0.0766139240506329	0.25
KAK6109252.1	Cytosolic_motility_family_protein	XP_001893708.2	Bm2657; P40, putative	Bm2657	Bm2657	WBGene00222918	-1.45718052400412	0.756006329113924	0.897058823529412	4.90569342157014	0.351962025316456	0.431034482758621	1.11951749354631	0.854170886075949	0.948717948717949
KAK6103348.1	Transthyretin-like_family_protein	XP_042934248.1	Transthyretin-like family protein	Bma-ttr-47	Bm10780	WBGene00231041	0.787051998344053	0.383341772151899	0.630434782608696	-3.56316541893896	0.311943037974684	0.392857142857143	-0.621826128173943	0.700436708860759	0.901639344262295
KAK6104211.1	Heat_shock_cognate_70_kDa_protein	XP_001900197.2	BMA-HSP-1	Bma-hsp-1	Bm3611	WBGene00223872	NA	NA	NA	NA	NA	NA	NA	NA	NA
KAK6113340.1	FAD_binding_domain_family_protein	XP_042931662.1	putative FAD-dependent oxidoreductase YEL047C, putative	Bm4209b	Bm4209b	WBGene00224470	-0.963884128067733	0.306892405063291	0.630434782608696	-5.69186410983272	0.00132911392405063	0	2.61897106571891	0.146816455696203	0.34375
KAK6100961.1	Annexin_family_protein	XP_042932476.1	Annexin	Bm14250	Bm14250	WBGene00234511	-0.42280516469522	0.222506329113924	0.558823529411765	-6.05287089182473	0.000544303797468354	0	2.63447246355161	0.143506329113924	0.34375
KAK6108785.1	Calmodulin	XP_001901551.2	Calmodulin	Bma-cmd-1	Bm5901a	WBGene00226162	0.278072398844214	0.58879746835443	0.793103448275862	2.3473293341864	0.00526582278481013	0	1.30070076656459	0.0924367088607595	0.291666666666667
KAK6103636.1	glyceraldehyde-3-phosphate_dehydrogenase_type_I	XP_001899849.1	Glyceraldehyde-3-phosphate dehydrogenase	Bm5699	Bm5699	WBGene00225960	-1.09757106150737	0.232740506329114	0.558823529411765	-6.32499425816237	0.0550759493670886	0.0857142857142857	-0.0227543221722915	0.989132911392405	0.987341772151899
KAK6110649.1	Aldo/keto_reductase_family_protein	XP_001899136.1	Aldo_ket_red domain-containing protein	Bm4305	Bm4305	WBGene00224566	NA	NA	NA	NA	NA	NA	NA	NA	NA
KAK6112259.1	Ubiquitin	CDP91930.1	BMA-UBQ-1, isoform c	BMA-UBQ-1	BMA-UBQ-1	WBGene00223651	0.452356902312721	0.401196202531646	0.659574468085106	-1.86529966001576	0.68793670886076	0.779411764705882	3.20042404093849	0.137056962025316	0.34375
KAK6102900.1	Tubulin_beta-4B_chain	XP_001893005.2	Tubulin beta chain	Bm9698	Bm9698	WBGene00229959	10.03980402272	0.00163291139240506	0	18.7405139650593	0.000316455696202532	0	9.87283191778627	0.0681772151898734	0.25
KAK6100325.1	Transthyretin-like_family_protein	XP_042932410.1	Bm9052	Bma-ttr-17.3	Bm9052	WBGene00229313	-6.26877841576493	0.0493417721518987	0.2	1.20889345212687	0.0706835443037975	0.108108108108108	1.37382922340655	0.0354367088607595	0.125
KAK6101069.1	Major_sperm_protein_isoform_beta	XP_001894184.1	Major sperm protein	Bm5393	Bm5393	WBGene00225654	-2.93546342790607	0.231778481012658	0.558823529411765	-4.74141726573911	0.0640063291139241	0.0857142857142857	-5.70598372587932	0.0370696202531646	0.125
KAK6110578.1	Detyrosinated_tubulin_alpha-1A_chain	XP_001899189.1	Tubulin alpha chain	Bm2748	Bm2748	WBGene00223009	-1.71886225834353	0.605537974683544	0.813559322033898	15.0912294558041	0.000113924050632911	0	4.63833530583059	0.214993670886076	0.457142857142857
KAK6106571.1	Sperm-specific_class_P_protein_19_domain_protein	XP_001902609.1	Major sperm protein	Bm2957	Bm2957	WBGene00223218	2.97491148283215	0.0504050632911392	0.2	3.40008838070692	0.233379746835443	0.307692307692308	0.212454143208865	0.902841772151899	0.948717948717949
KAK6113152.1	Integrin_beta_chain_family_protein	XP_042931561.1	EGF-like domain containing protein	Bm1972	Bm1972	WBGene00222233	0.539223394065059	0.906594936708861	0.947368421052632	10.4568522890545	0.0180569620253165	0.0357142857142857	3.5255527734599	0.548	0.826923076923077
KAK6100719.1	MSP_(Major_sperm_protein)_domain_family_protein	XP_001894841.1	Bm4411; Major sperm protein 3, putative	Bm4411	Bm4411	WBGene00224672	-0.83883119871324	0.822075949367089	0.915492957746479	3.40479025793846	0.173164556962025	0.234042553191489	3.46872753304261	0.189575949367089	0.424242424242424
KAK6102392.1	Core_histone_H2A/H2B/H3/H4_family_protein	XP_001892005.1	Histone H4	Bm4112	Bm4112	WBGene00224373	-8.20552414154144	0.0399683544303798	0.2	8.21670209488606	0.0655949367088608	0.0857142857142857	2.54442981012025	0.601025316455696	0.854545454545454
KAK6112052.1	transaldolase	XP_042930942.1	Transaldolase	Bma-tald-1	Bm13980	WBGene00234241	2.09653963651817	0.370626582278481	0.630434782608696	1.83650443437145	0.605892405063291	0.723076923076923	0.332589111992857	0.9315	0.948717948717949
KAK6114221.1	hypothetical_protein_QQG55_55070	XP_042931827.1	IgGFc_binding domain-containing protein	Bm18072	Bm18072	WBGene00269212	-0.523653657572664	0.487392405063291	0.740740740740741	-0.699312875992769	0.842677215189873	0.883116883116883	-1.37583414421534	0.438860759493671	0.708333333333333
KAK6105175.1	A-macroglobulin_complement_component_family_protein	XP_042935743.1	Bm7452, isoform a	Bma-tep-1	Bm11471a	WBGene00231732	-5.86998356181368	0.179879746835443	0.558823529411765	4.35509092865471	0.30170253164557	0.381818181818182	0.561284560337292	0.917	0.948717948717949
KAK6110388.1	Ion_channel_family_protein	XP_001899321.1	Ion_trans_2 domain-containing protein	Bm1752	Bm1752	WBGene00222013	0.325611727963519	0.376924050632911	0.630434782608696	1.821178887343	0.000987341772151899	0	1.22030156941513	0.00216455696202532	0
KAK6104721.1	hypothetical_protein_QQG55_17370	XP_042935195.1	Bm7779	Bm7779	Bm7779	WBGene00228040	NA	NA	NA	NA	NA	NA	NA	NA	NA
KAK6113425.1	Heat_shock_70_kDa_protein_C	CRZ23652.1	Heat shock protein 70 family	Bm13661	Bm13661	WBGene00233922	-0.0321586299015451	0.951582278481013	0.974025974025974	5.71040264893286	0.00377848101265823	0	-1.49947439227386	0.69803164556962	0.901639344262295
KAK6110078.1	Lectin_C-type_domain_family_protein	XP_042929434.1	C-type lectin domain-containing protein	Bm5701	Bm5701	WBGene00225962	-0.646914604406224	0.865253164556962	0.932432432432432	3.15850268584006	0.214303797468354	0.285714285714286	3.15804602432176	0.249405063291139	0.487179487179487
KAK6111395.1	Histone_H2B_type_1-L	CRZ22520.1	Histone H2B	Bm8720	Bm8720	WBGene00228981	0.496534995808535	0.55826582278481	0.771929824561403	4.74037671833963	0.0604810126582278	0.0857142857142857	-0.633176385669191	0.878196202531646	0.948717948717949
KAK6104222.1	Intermediate_filament_protein_A	XP_042934886.1	BMA-IFB-1, isoform b; Cytoplasmic intermediate filament protein, putative	Bma-ifb-1	Bm3256a	WBGene00223517	NA	NA	NA	NA	NA	NA	NA	NA	NA
KAK6100438.1	hypothetical_protein_QQG55_0655	CDQ06014.1	PH domain-containing protein	Bma-pat-12	Bm5820	WBGene00226081	0.108938263503513	0.984677215189873	1	8.4999902571151	0.153177215189873	0.209302325581395	6.20581292295156	0.382525316455696	0.652173913043478
KAK6105061.1	Laminin_B_(Domain_IV)_family_protein	XP_042935238.1	UNC-52/Perlecan, putative	Bma-unc-52	Bm8494	WBGene00228755	-0.616934886220752	0.380582278481013	0.630434782608696	0.726151841683818	0.822253164556962	0.878378378378378	0.152906186931496	0.916392405063291	0.948717948717949
KAK6103072.1	hypothetical_protein_QQG55_11065	XP_042934067.1	Rap/ran-GAP family protein	Bm12213	Bm12213	WBGene00232474	-0.120109792273421	0.779177215189873	0.897058823529412	2.81375746124774	0.000430379746835443	0	2.12476125062933	8.22784810126582e-05	0
KAK6102825.1	ML_domain_family_protein	XP_001898567.2	BMA-HEH-1	Bma-heh-1	Bm10246	WBGene00230507	NA	NA	NA	NA	NA	NA	NA	NA	NA
KAK6104497.1	Peptidyl-prolyl_cis-trans_isomerase	XP_001900811.1	Peptidyl-prolyl cis-trans isomerase	Bm9806	Bm9806	WBGene00230067	-2.78860470605778	0.267170886075949	0.571428571428571	1.44148367346	0.00760126582278481	0	1.32411525851892	0.0050253164556962	0
KAK6102390.1	Histone_H2A_domain_protein	XP_001892003.1	Histone H2A	Bm7650	Bm7650	WBGene00227911	-3.1071346371874	0.286651898734177	0.611111111111111	9.97874902490668	0.000658227848101266	0	-3.63821689395368	0.397639240506329	0.659574468085106
KAK6113345.1	glutathione-disulfide_reductase	XP_001892443.2	Glutathione reductase	Bma-gsr-1	Bm2794a	WBGene00223055	-3.23212386148494	0.0347341772151899	0.2	-7.81621306578949	0.00121518987341772	0	-4.25742546968724	0.331177215189873	0.604651162790698
KAK6107050.1	hypothetical_protein_QQG55_26680	XP_042937041.1	Activin_recp domain-containing protein	Bm8327	Bm8327	WBGene00228588	NA	NA	NA	NA	NA	NA	NA	NA	NA
KAK6102749.1	Immunoglobulin_I-set_domain_family_protein	XP_001898507.1	Ig-like domain-containing protein	Bma-zig-12	Bm5235	WBGene00225496	-1.65368509637671	0.201708860759494	0.558823529411765	-3.11767130027792	0.24903164556962	0.320754716981132	-2.30739362196612	0.467816455696203	0.755102040816326
KAK6103011.1	cytidine_deaminase	XP_001893761.2	Cytidine deaminase	Bm8594	Bm8594	WBGene00228855	2.08346586449913	0.656943037974684	0.825396825396825	7.00322168891448	0.136424050632911	0.205128205128205	8.20867727500238	0.120525316455696	0.34375
KAK6113121.1	hypothetical_protein_QQG55_50370	XP_042931542.1	Uncharacterized protein	Bm13388a	Bm13388a	WBGene00233649	NA	NA	NA	NA	NA	NA	NA	NA	NA
KAK6107933.1	Endonuclease/Exonuclease/phosphatase_family_protein	XP_042937248.1	Endo/exonuclease/phosphatase domain-containing protein	Bm3374	Bm3374	WBGene00223635	-0.764316379935932	0.747810126582279	0.897058823529412	-0.968939447734558	0.702746835443038	0.785714285714286	-1.61256754318749	0.560962025316456	0.830188679245283
KAK6100951.1	Transthyretin-like_family_protein	XP_001896771.1	Bm2684; Hypothetical UPF0205 protein C40H1.5 in chromosome III, putative	Bma-ttr-5.1	Bm2684	WBGene00222945	-8.06356002363001	0.15953164556962	0.558823529411765	-1.75565236310239	0.729569620253165	0.802816901408451	-1.96948113685436	0.73576582278481	0.920634920634921
KAK6113336.1	FAD_binding_domain_family_protein	XP_042931662.1	putative FAD-dependent oxidoreductase YEL047C, putative	Bm4209b	Bm4209b	WBGene00224470	0.751894607199954	0.0232721518987342	0.2	4.44532782430239	0.0055126582278481	0	1.88854158772101	0.233556962025316	0.487179487179487
KAK6113144.1	FERM_C-terminal_PH-like_domain_family_protein	XP_042931557.1	Moesin/ezrin/radixin homolog 1	Bma-frm-3	Bm4622a	WBGene00224883	-0.686724994667751	0.453025316455696	0.714285714285714	3.0013366774926	0.00144303797468354	0	2.08492560280496	0.00484810126582278	0
KAK6101086.1	Myb-like_DNA-binding_domain_family_protein	CDP92626.1	Bm9098	Bm9098	Bm9098	WBGene00229359	-0.234067021504625	0.823189873417722	0.915492957746479	3.33107512330817	0.00195569620253165	0	2.28662157341564	0.00551898734177215	0
KAK6102692.1	Calreticulin	XP_042933798.1	Calreticulin	Bma-crt-1	Bm6412a	WBGene00226673	-6.41899973922277	0.0526835443037975	0.2	-3.73918962212134	0.186949367088608	0.25	-5.1636074773037	0.0666772151898734	0.25
